# Proteome Complexity Scales with Architecture in Human Neural Models

**DOI:** 10.1101/2025.10.10.681504

**Authors:** Michele Rodrigues Martins, Guilherme Ferraz Alvino, Pedro de Lima Muniz, Christiane Martins de Vasconcellos Silveira, Carolaine da Silva de Araújo, Fábio César Sousa Nogueira, Stevens Rehen, Livia Goto-Silva, Magno Junqueira

**Affiliations:** Department of Biochemistry, Institute of Chemistry, Federal University of Rio de Janeiro, Rio de Janeiro, Brazil; D’Or Institute for Research and Education (IDOR), Rio de Janeiro, Brazil; Department of Genetics, Institute of Biology, Federal University of Rio de Janeiro (UFRJ), Rio de Janeiro, Brazil

**Author notes:** Corresponding authors: Magno Junqueira, Livia Goto-Silva.

**Keywords:** Neuroproteomics, Neural differentiation, Cerebral organoids, Neurospheres, SH-SY5Y cells, Neurodevelopment

## Abstract

Mass-spectrometry–based proteomics enables high-throughput identification and quantification of proteins, providing molecular insight into neural development and cellular organization. Applying this approach to *in vitro* systems of increasing architectural complexity, we compared immortalized monolayer cell lines with two tissue-like neural models. Here, we present a comparative proteomic analysis of three human neural models: SH-SY5Y neuroblastoma cells (2D), neurospheres, and cerebral organoids. Protein profiling revealed a stepwise increase in molecular complexity, with enhanced detection of neural-related proteins linked to axon guidance, synapse formation, and GTPase signaling. This trend was most pronounced in tissue-like models, underscoring their suitability for studying neuronal maturation and circuit assembly. Functional enrichment analyses showed progressive acquisition of neurodevelopmental programs, including synaptic vesicle cycling, presynaptic organization, neurotransmitter regulation, and late-stage gliogenesis, accompanied by increased expression of astrocytic and oligodendrocytic markers. Kinase diversity also increased across models, reaching up to 210 regulatory kinases in organoids, many implicated in neural development and degeneration. Gene set enrichment for neurological pathways mirrored this trend, aligning proteomic complexity with disease relevance. Regional brain mapping further indicated that organoids most closely recapitulate the protein architecture of the human CNS. Together, these findings demonstrate that tissue-like neural models provide richer proteomic landscapes that approximate in vivo brain biology and support the application of integrative proteomics in neuroscience and translational research.
