## Supplementary material for "Proteome Complexity Scales with Architecture in Human Neural Models": Table S5

### Sheet: matches_Brain
MFC	CB	HIP	HTH	MB	CP	BG	THA	WM	AMY	PON	MED
COL3A1	H4C1	CAMK2A	SCGN	ALDH1A1	COL3A1	CCL3	CCL3	HOXA5	UCMA	HOXA5	GCG
DES	H4C2	TNNT2	VGF	TH	SYNE2	TAF11L10	PI3	HOXB7	EMX1	ENSG00000288644	HOXA5
PANK4	EPB41	SCGN	TRH	IRX4	ISYNA1	TAF11L5	SLC35D3	HOXB4	RTN4RL2	PHOX2B	PHOX2B
SRP68	CAMK4	RTN4RL2	IRS4	SLC17A8	CA2	EMX1	SLPI	HOXB3	DDN	SLC6A2	HOXB7
CAMK2A	POLB		RBP4	DNAAF1	LAMB1	RTN4RL2	TGFBI	HOXD4	CRACDL	HOXB4	HOXB4
TNNT2	ZNF521			NPNT	ANXA4	GPR88	CCL7	HOXA2	KCNH3	HOXB3	HOXB3
ALDH1A2	SCGN			TFAP2B	NID2	ADORA2A	COL6A5	CCL3	P2RX2	HOXD4	HOXD4
ISLR2	CBLN1			GCHFR	CLIC6	DDN	CXCL3	HOXA3	BCL11B	DBH	HOXA2
CHGA	CDON				TTR	NPPB	GNG13	HOXA4	CAMK2A	HOXA2	POU4F2
VSNL1	PATJ				RBP1	SBSN	ANPEP	TAF11L10	CHRM1	POU4F2	H3C15
ZFHX3	ZIC1				ME2	SLC35D3	COL3A1	TAF11L5	DEFB1	H3C15	CCL3
SLC17A8	IRX4				ACAT1	UCN3	DEFB1	HOXB2	ICAM5	H2AC18	HOXA3
ANPEP	MSX2				PTK7	ANKRD34B	MCEMP1	HOXB6	LHX2	HOXA3	HOXA4
NLRP1	GALNT5				AHCYL2	CRACDL	MMP3	PRDM13	MEPE	HOXA4	TLX1
RTN4RL2	CA4				SULF1	ENTHD1	SAA1	HOXB9	SYTL1	TLX1	HOXB2
	CA8				PXDN	GPR101	SHISA3	HOXC5	BARX1	HOXB2	IGHV1-69
	TNNC1				DSP	KCNH3	WNT6	HOXA1	OR14I1	IGHV1-69	HOXB6
	FSTL5				RAB11FIP1	KPRP	CCL8	HOXC6	PPP1R17	GSC2	PRDM13
	PAXIP1				MYOF	TRBV25-1	ETV1	HOXD8	TG	HOXC5	HOXC5
	RELN				CNN2	ANO3	HAND1	EMX1	DCSTAMP	PI3	HOXA1
	TFAP2B				DSG2	BCL11B	KCNH4	HOXD3	MYH2	SLC18A2	HOXC6
	ZIC2				SOD3	CA12	MYF6	RTN4RL2	MYH4	HOXA1	HOXD8
					FBLN1	CAMK2A	MYO18B	DDN		HOXC6	TBX20
					SERPINF1	CHRM1	NTS	HOXA6		SLC6A4	HOXD3
					RBM47	DACT2	PITX2	TNNT2		TBX20	DRGX
					MMP14	HPCA	PPP1R17	CHGA		HOXD3	ADAMTS20
					IGFBP7	ICAM5	RGS16	CRACDL		DDC	HOXA6
					HMGCS2	LHX2	SAA2	KCNH3		DRGX	SRP68
					OTX2	NEUROD6	TNFRSF8	NPBWR2		PHOX2A	TKTL1
					TGFBI	PDE10A	ACP5	UTS2		ADAMTS20	UCN3
					SLC4A10	PRDM12	CD163	BCL11B		FEV	VSX2
					LUM	RGS14	CHRNA2	CAMK2A		HOXA6	CRH
					SNTB1	RXFP1	DIO3	CHRM1		VSX2	CXCL9
					PLBD1	STRIP2	DMBX1	COL3A1		CRYBA2	DNAAF1
					GDF15	SYNDIG1L	GBX2	ENSG00000282218		CXCL9	ENSG00000288614
					CDO1	TESPA1	GJB2	GARIN4		DNAAF1	PCSK9
					GPX8	TRBV24-1	GRID2IP	HOXA7		ENSG00000288614	TFAP2B
					IGFBP2	WNT6	IBSP	HOXD9		FCGR3B	TRH
					PHACTR2	ZBED2	IL10	ICAM5		PCSK9	UTS2
					PALMD	CLPSL1	LY6L	LHX2		TFAP2B	BHLHE23
					FHIT	DRD1	MARCO	NEUROD6		TRH	HOXA7
					HPGD	EPHB6	MMP10	PCP2		UTS2	HOXD9
					HTR2C	GPR55	MMP19	RXFP1		BCL2A1	KRT18
					ROR2	GPR6	MMP9	TESPA1		C1QL4	LBX1
					TJP3	IL17RE	NMU	CLPSL1		CASP5	NPPC
					CALML4	KCNH4	NTNG1	EPHB6		DHRS2	NTRK1
					HOMER2	MINDY4B	PMCH	FSCB		ENSG00000282218	SLC6A5
					SPAG6	NGEF	PTX3	IGLV10-54		ENSG00000290315	TLX3
					GALNT5	OR14I1	SERPINB2	IGLV8-61		GABRE	ENSG00000289768
					ARMC3	TNFRSF8	SHOX2	MSX2		KRT18	FOXD3
					SLC5A3	ACTN2	SPOCD1	NGEF		LBX1	GPX3
					TNNC1	AMBN	ST14	OR14I1		MCEMP1	IGHV1-24
					BUB1B	ANKRD63	TCF7L2	PRPH		NTRK1	IGHV3-48
					LOXL1	ARPP21	TIMP1	TACSTD2		SAA1	IGLV10-54
					C7	C4orf54	TRBJ2-1	AMTN		SLC17A8	IGLV3-9
					SULT1E1	C6orf141	TRBJ2-3	CHIT1		SLC6A5	IGLV4-69
					SFRP1	CCDC88C	TSLP	DMRTA2		TH	IL17RE
					DNAAF1	CHRM4		DNAJC5B		TPH2	IRX4
					PLEKHG4B	COCH		ENSG00000251012		ENSG00000289768	MSX2
					MIA2	DRD2		ENSG00000273047		EXD1	NTS
					GPX3	DRD3		IGHV3-21		GATA3	NXPH2
					SLC4A5	ENSG00000289258		IGHV4-34		IGHV3-48	POU4F1
					MTARC2	GML		IGHV7-4-1		IGLV8-61	PRPH
					CAPSL	HTR6		MYO1A		IL17RE	ADAMTS15
					TRPM3	KCNJ1		OR5AK3P		IRX4	ADGRD2
					MARVELD1	LOXHD1		RAX		MSX2	CXCL13
					KCNJ13	LPL		SBSPON		NXPH2	EVX1
					TMC5	LRRC10B				PRPH	FOXI1
						MME				SAA2	HAMP
										AQP3	HOXB5
										ARHGAP36	HP
										BARHL1	IGHJ2
										CALCA	IGHV3-43
										CST1	IGKV2D-28
										CXCL10	IGKV6D-21
										CYP26B1	IGLV3-10
										DUSP13	IGLV4-3
										EVX2	LBP
										FAM163A	LHX5
										HMCN2	NKX1-1
										HOXC4	NMS
										INS	ODAM
										INSRR	OR11A1
										IRX2	OR12D1
										LHX3	PRLH
										MRGPRE	PROK1
										NDST4	SCGB2A1
										PMFBP1	STUM
										SIX2	TFPI2
										SLC5A7	TPBGL
										SPX
										ST8SIA2
										TACR3
										TINAG
										TRBV20-1
										TRBV20OR9-2
	TMC5
	MAP2K7
	ANKRD46
	TPO
	ALDH8A1

### Sheet: count
Code	Gene count
MFC	15
CB	22
HIP	4
HTH	5
MB	8
CP	68
BG	69
THA	57
WM	67
AMY	22
PON	96
MED	90

### Sheet: Ref CerebroViz
cerebroViz	name
A1C	primary auditory cortex
AMY	amygdala
ANG	angular gyrus
BS	brainstem
CAU	caudate
CB	cerebellum
CNG	anterior cingulate cortex
DFC	dorsolateral prefrontal cortex
FL	frontal lobe
HIP	hippocampus
HTH	hypothalamus
IPC	inferior parietal cortex
ITC	inferior temporal cortex
M1C	primary motor cortex
MED	medulla oblongata
MFC	medial prefrontal cortex
OL	occipital lobe
OFC	orbital frontal cortex
PL	parietal lobe
PIT	pituitary gland
PUT	putamen
PON	pons
S1C	primary somatosensory cortex
SN	substantia nigra
STC	posterior (caudal) superior temporal cortex
STR	striatum
TL	temporal lobe
THA	thalamus
V1C	primary visual cortex
VFC	ventrolateral prefrontal cortex
CX	CORTEX
MB	MIDBRAIN
CP	CHOROID PLEXUS
BG	BASAL GANGLIA
